# T cell responses towards PINK1 and α-synuclein are elevated in prodromal Parkinson’s disease

**DOI:** 10.1101/2025.04.21.649871

**Authors:** Emil Johansson, Antoine Freuchet, Gregory P. Williams, Tanner Michealis, April Frazier, Irene Litvan, Jennifer G Goldman, Roy N Alcalay, David G. Standaert, Amy W. Amara, Natividad Stover, Edward A. Fon, Ronald B. Postuma, John Sidney, David Sulzer, Cecilia S. Lindestam Arlehamn, Alessandro Sette

## Abstract

A role of the immune system in Parkinson’s disease (PD) progression has long been suspected due to the increased frequency of activated glial cells and infiltrating T cells into the substantia nigra. It was previously reported that PD donors have increased T cell responses towards PINK1 and α-synuclein (α-syn), two Lewy body-associated proteins. Further, T cell reactivity towards α-syn was highest closer to disease onset, highlighting that autoreactive T cells might play a role in PD pathogenesis. However, whether T cell autoreactivity is present during prodromal PD is unknown. Here, we investigated T cell responses towards PINK1 and α-syn in donors at high risk of developing PD (i.e. prodromal PD: genetic risk, hyposmia, and or REM sleep behavior disorder), in comparison to PD and healthy control donors. T cell reactivity to these two autoantigens was detected in prodromal PD at levels comparable to those detected in individuals with clinically diagnosed PD. Aligned with the increased incidence of PD in males, we found that males with PD, but not females, had elevated T cell reactivity compared to healthy controls. However, among prodromal PD donors, males and females had elevated T cell responses. These differing trends in reactivity highlights the need for further studies of the impact of biological sex on neuroinflammation and PD progression.
