## Supplementary material for "T cell responses towards PINK1 and α-synuclein are elevated in prodromal Parkinson’s disease": Key Resource Table

### Sheet: Sheet1
RESOURCE TYPE	RESOURCE NAME	SOURCE	IDENTIFIER	NEW/REUSE	ADDITIONAL INFORMATION
Dataset	Flurospot data	Zenodo	https://doi.org/10.5281/zenodo.14934123	NEW
Dataset	PPMI clinical data	PPMI	https://www.ppmi-info.org/access-data-specimens/download-data; RRID:SCR_006431	REUSE
Software/code	GraphPad Prism 10	GraphPad	https://www.graphpad.com/; RRID:SCR_002798	REUSE
Antibody	mouse anti-human IFNγ, clone: 1-D1K	Mabtech	AB_907282	REUSE
Antibody	Rat anti-human IL-5, clone: TRFK5	Mabtech	AB_907348	REUSE
Antibody	mouse anti-human IFNγ BAM, clone: 7-B6-1-FS-BAM	Mabtech	AB_907282	REUSE
Antibody	Rat anti-human IL-5 WASP, clone: 5A10-WASP	Mabtech	AB_2280467	REUSE
Antibody	anti-BAM-490	Mabtech	https://www.mabtech.com/products/fluorospot-plus-human-ifn-gil-5-fsp-0108	REUSE
Antibody	anti-WASP-640	Mabtech	https://www.mabtech.com/products/fluorospot-plus-human-ifn-gil-5-fsp-0108	REUSE
Chemical, peptide, or recombinant protein	PBS	Invitrogen	Cat# 10010-0230	REUSE
Chemical, peptide, or recombinant protein	DMSO	Sigma Aldrich	Cat# D-2650	REUSE
Chemical, peptide, or recombinant protein	FBS	Gemini Bio	Cat# #100-106-500	REUSE
Chemical, peptide, or recombinant protein	Ficoll-Paque plus	Sigma Aldrich	Cat# 17144003	REUSE
Chemical, peptide, or recombinant protein	RPMI 1640	Corning	Cat# 45000-414	REUSE
Chemical, peptide, or recombinant protein	Pen/strep	Gemini Bio-Products	Cat# 400-109-100	REUSE
Chemical, peptide, or recombinant protein	Glutamax	Gibco	Cat# 35-050-061	REUSE
Chemical, peptide, or recombinant protein	Benzonase nuclease 10 kU(25-29 units/μL)	Sigma Aldrich	Cat# 70664-3	REUSE
Chemical, peptide, or recombinant protein	⍺-synuclein peptide pool	TC Peptide Lab	Sulzer D, Alcalay RN, Garretti F, Cote L, Kanter E, Agin-Liebes J, et al. T cells from patients with Parkinson's disease recognize alpha-synuclein peptides. Nature. 2017;546(7660):656-61.	REUSE
Chemical, peptide, or recombinant protein	PINK1peptide pool	TC Peptide Lab	Williams GP, Freuchet A, Michaelis T, Frazier A, Tran NK, Rodrigues Lima-Junior J, et al. PINK1 is a target of T cell responses in Parkinson's disease. J Clin Invest. 2024.	REUSE
Chemical, peptide, or recombinant protein	EBV peptide pool	TC Peptide Lab	Dan JM, Lindestam Arlehamn CS, Weiskopf D, da Silva Antunes R, Havenar-Daughton C, Reiss SM, et al. A Cytokine-Independent Approach To Identify Antigen-Specific Human Germinal Center T Follicular Helper Cells and Rare Antigen-Specific CD4+ T Cells in Blood. The Journal of Immunology. 2016;197(3):983-93.	REUSE
Protocol	PBMC isolation	protocols.io	https://dx.doi.org/10.17504/protocols.io.bw2ipgce	REUSE
Protocol	Expansion of antigen specific cells	protocols.io	https://www.protocols.io/view/pbmc-stimulation-with-peptide-pools-and-fluorospot-bphjmj4n	REUSE
Protocol	Flurospot assay protocol	protocols.io	https://www.protocols.io/view/fluorospot-assay-bpspmndn	REUSE
